# Housing environment bilaterally alters transcriptomic profile in the rat hippocampal CA1 region

**DOI:** 10.1101/2025.04.29.651351

**Authors:** Azusa Kubota, Kentaro Kojima, Shinnosuke Koketsu, Takayuki Kannon, Takehiro Sato, Kazuyoshi Hosomichi, Yoshiaki Shinohara, Atsushi Tajima

## Abstract

Brain asymmetry is a fundamental feature of neural organization. However, the molecular basis of hippocampal lateralization in response to environmental stimuli remains poorly understood. Here, we examined the transcriptomic profiles of the left and right hippocampal CA1 regions in rats reared under isolated or enriched housing conditions to elucidate hemisphere-specific responses and shared molecular adaptations. RNA-sequencing analysis revealed lateralized differences in the number and identity of differentially expressed genes, accompanied by distinct biological themes, as indicated by overrepresentation and gene set enrichment analysis. The left CA1 region was prominently engaged in pathways related to synaptic organization and mitochondrial function, whereas the right CA1 region exhibited enrichment in transcriptional regulation and RNA metabolic processes. Despite these asymmetries, co-expression and protein–protein interaction network analyses revealed shared molecular architectures. Immediate early genes formed consistent central hubs across both hemispheres, and a common Mecp2–Grin2b–Cdkl5–Tet3 protein interaction cluster was identified as a potential integrative regulatory module. Additional enrichment analysis of differentially expressed genes shared between hemispheres further highlighted conserved responses, particularly in synaptic plasticity and cell–cell communication. Together, these findings demonstrate that the left and right CA1 regions employ distinct yet partially convergent transcriptional programs to adapt to environmental stimuli. This coordinated molecular asymmetry provides novel insights into hippocampal lateralization and its role in experience-dependent brain plasticity.
