## Supplementary material for "Housing environment bilaterally alters transcriptomic profile in the rat hippocampal CA1 region": S1 Table

### Sheet: Sheet1
S1 Table. Primer information used in RT-qPCR.
Gene	Direction	Sequence
Gapdh	Forward	GGCACAGTCAAGGCTGAGAATG
	Reverse	ATGGTGGTGAAGACGCCAGTA
Fos	Forward	AGAAGGGGCAAAGTAGAGCAG
	Reverse	GCAGCCATCTTATTCCTTTCCC
Cdkl5	Forward	GTGGAAAGCAGCACACTGTC
	Reverse	CCTTGCTGTTGGATCTGTGATG
