## Supplementary material for "Housing environment bilaterally alters transcriptomic profile in the rat hippocampal CA1 region": S4 Data

### Sheet: deg_env_L_FDR0.1_FC1.5
	logFC	logCPM	F	PValue	FDR
ENSRNOG00000008766	-1.4113	5.83523	300.623	2.58633e-08	0.000374345
ENSRNOG00000008015	-1.83467	3.07525	170.218	3.18544e-07	0.0022603
ENSRNOG00000007034	-0.986067	4.88251	151.596	5.27404e-07	0.0022603
ENSRNOG00000052840	-0.713545	6.02772	129.775	1.03254e-06	0.0022603
ENSRNOG00000024907	-1.1214	4.26846	127.152	1.12735e-06	0.0022603
ENSRNOG00000002863	-0.89141	7.26169	123.154	1.29307e-06	0.0022603
ENSRNOG00000016998	-0.768525	4.58691	122.331	1.33078e-06	0.0022603
ENSRNOG00000056716	-1.57152	3.39629	119.266	1.48376e-06	0.0022603
ENSRNOG00000005309	-0.719669	7.84605	116.196	1.65871e-06	0.0022603
ENSRNOG00000033942	-0.931559	7.75951	115.982	1.67183e-06	0.0022603
ENSRNOG00000009253	-1.36767	2.78991	115.253	1.71779e-06	0.0022603
ENSRNOG00000011980	-0.672831	6.07393	111.664	1.96568e-06	0.00237093
ENSRNOG00000011387	-0.863174	4.30048	106.496	2.40488e-06	0.00264705
ENSRNOG00000029386	1.45083	2.21205	103.339	2.73346e-06	0.00264705
ENSRNOG00000003742	-0.840464	5.58477	103.242	2.74325e-06	0.00264705
ENSRNOG00000015903	-0.608404	6.95756	99.3122	3.23295e-06	0.00276145
ENSRNOG00000008869	-0.624687	6.16915	99.2366	3.24337e-06	0.00276145
ENSRNOG00000014975	-0.669854	5.53356	97.7971	3.44984e-06	0.00277406
ENSRNOG00000011211	-0.659287	7.4732	94.7476	3.94277e-06	0.00287484
ENSRNOG00000030597	-0.69514	4.77853	94.5003	3.98641e-06	0.00287484
ENSRNOG00000010536	-0.624778	5.60461	93.489	4.17104e-06	0.00287484
ENSRNOG00000042478	-0.712118	5.63487	90.4893	4.7834e-06	0.00314704
ENSRNOG00000005479	-0.836272	9.12579	86.1552	5.8745e-06	0.00349497
ENSRNOG00000056659	-0.836288	3.69528	85.2008	6.15448e-06	0.00349497
ENSRNOG00000053240	-0.953367	4.78195	84.8324	6.26652e-06	0.00349497
ENSRNOG00000010065	-1.41405	3.1306	84.797	6.2781e-06	0.00349497
ENSRNOG00000054426	-1.00052	3.44041	83.4937	6.69653e-06	0.00358984
ENSRNOG00000008444	-0.714183	4.64821	81.6548	7.34644e-06	0.00361103
ENSRNOG00000009491	-0.731843	3.97468	81.0477	7.57807e-06	0.00361103
ENSRNOG00000033099	-0.723417	4.34476	80.8888	7.63992e-06	0.00361103
ENSRNOG00000038190	-0.70818	4.71608	80.6507	7.73401e-06	0.00361103
ENSRNOG00000004458	-0.795732	4.16205	78.3837	8.70486e-06	0.00393732
ENSRNOG00000018305	-0.63732	5.5821	76.5653	9.59249e-06	0.00400402
ENSRNOG00000015621	-0.754502	4.22747	76.5532	9.59882e-06	0.00400402
ENSRNOG00000028097	-0.623179	4.69969	76.393	9.68223e-06	0.00400402
ENSRNOG00000024272	-1.17458	2.27181	74.9616	1.04711e-05	0.00420995
ENSRNOG00000028879	-0.834331	4.39524	73.6678	1.12472e-05	0.00432458
ENSRNOG00000067725	-0.744718	5.4788	73.2052	1.15425e-05	0.00432458
ENSRNOG00000026705	-0.672564	5.60398	73.0365	1.16525e-05	0.00432458
ENSRNOG00000000886	-0.727518	4.47379	71.0123	1.30785e-05	0.00473247
ENSRNOG00000066694	-0.655168	6.57564	67.6052	1.59924e-05	0.00538412
ENSRNOG00000029184	-0.71519	7.23094	67.3606	1.62307e-05	0.00538412
ENSRNOG00000008425	-0.632265	6.17572	66.0507	1.75828e-05	0.00538412
ENSRNOG00000032656	-0.73092	4.59627	66.0172	1.76191e-05	0.00538412
ENSRNOG00000011044	-0.723866	5.49559	65.7507	1.79114e-05	0.00538412
ENSRNOG00000011009	-0.642221	4.36205	65.4689	1.82273e-05	0.00538412
ENSRNOG00000010859	-0.616434	5.65859	65.1181	1.86296e-05	0.0053929
ENSRNOG00000007934	-0.916557	7.31687	61.9052	2.2869e-05	0.00612973
ENSRNOG00000000640	-1.45525	2.85569	60.9478	2.43571e-05	0.00630377
ENSRNOG00000009341	-0.68091	5.66673	60.8138	2.45711e-05	0.00630377
ENSRNOG00000047276	8.20901	-0.399819	91.526	2.48248e-05	0.00630377
ENSRNOG00000060107	-0.634615	4.3351	59.6839	2.64991e-05	0.0066129
ENSRNOG00000014891	-0.930771	2.58663	58.6416	2.84467e-05	0.0068623
ENSRNOG00000029876	-1.06613	2.95529	56.5005	3.30153e-05	0.00720105
ENSRNOG00000005359	-0.780941	4.12353	56.369	3.33213e-05	0.00720105
ENSRNOG00000011059	-0.594793	5.0699	56.2879	3.35133e-05	0.00720105
ENSRNOG00000002468	-0.585878	6.79815	56.2031	3.37155e-05	0.00720105
ENSRNOG00000012405	-0.633538	7.17138	56.1305	3.38901e-05	0.00720105
ENSRNOG00000008765	-0.703692	3.64998	55.6606	3.50476e-05	0.00720105
ENSRNOG00000002750	-0.66162	3.98374	55.6208	3.51473e-05	0.00720105
ENSRNOG00000006136	-0.591631	5.50989	55.3988	3.57112e-05	0.00720105
ENSRNOG00000027606	-1.04905	4.16531	55.3565	3.58212e-05	0.00720105
ENSRNOG00000011460	-0.588446	5.94876	50.9433	4.97915e-05	0.00937731
ENSRNOG00000021265	-0.661508	5.23543	50.2474	5.25631e-05	0.00975382
ENSRNOG00000014366	-0.846833	4.56025	49.8301	5.43154e-05	0.00979014
ENSRNOG00000000795	1.02376	1.60952	49.6415	5.51532e-05	0.00979014
ENSRNOG00000031760	-0.910728	2.6775	49.5666	5.54644e-05	0.00979014
ENSRNOG00000002327	-0.838832	4.37642	48.4277	6.07504e-05	0.0102325
ENSRNOG00000037886	-0.716166	5.01307	48.1975	6.18931e-05	0.0102325
ENSRNOG00000065254	0.770349	4.8423	48.0569	6.26046e-05	0.0102325
ENSRNOG00000026649	-0.627505	3.69241	47.5901	6.504e-05	0.0102325
ENSRNOG00000004150	-0.713206	4.52462	46.8827	6.895e-05	0.010731
ENSRNOG00000067970	-1.0337	2.91413	46.186	7.30923e-05	0.0111362
ENSRNOG00000003680	-0.624819	5.53975	45.7018	7.61399e-05	0.0114797
ENSRNOG00000003088	-0.595021	3.48431	45.3022	7.87806e-05	0.0116117
ENSRNOG00000060407	-0.602446	6.85003	45.207	7.94226e-05	0.0116117
ENSRNOG00000014486	-0.698661	3.31701	44.5725	8.38938e-05	0.0120226
ENSRNOG00000014248	-1.03022	3.94044	43.1337	9.52079e-05	0.0128106
ENSRNOG00000001971	-0.650794	3.1815	42.7211	9.87947e-05	0.0130703
ENSRNOG00000003300	-1.2241	2.91734	42.5606	0.000100235	0.0130703
ENSRNOG00000029986	-0.593381	4.50638	42.2039	0.000103515	0.0131397
ENSRNOG00000008970	-0.612247	6.24929	41.9213	0.000106214	0.0131397
ENSRNOG00000027276	-0.648303	4.78368	41.8071	0.000107329	0.0131651
ENSRNOG00000015383	-0.932294	1.8462	41.0201	0.000115442	0.0134424
ENSRNOG00000066523	1.33033	3.23229	40.8687	0.000117059	0.0134424
ENSRNOG00000009972	-0.590648	4.19157	40.5946	0.000120094	0.0135801
ENSRNOG00000047211	-0.655735	4.32378	40.2132	0.000124487	0.0137717
ENSRNOG00000015692	-0.641365	5.75861	39.6067	0.000131884	0.0142454
ENSRNOG00000019422	-0.89141	7.14552	38.7014	0.00014395	0.0150981
ENSRNOG00000028991	-0.728489	2.65569	38.6187	0.000145131	0.0151124
ENSRNOG00000004956	-0.598495	5.25861	38.341	0.000149126	0.0152664
ENSRNOG00000022844	-1.11061	1.70454	38.2288	0.000150829	0.0152664
ENSRNOG00000030714	-0.65045	7.69628	35.7201	0.000194465	0.0180055
ENSRNOG00000008674	-0.903753	2.55232	35.5481	0.000198008	0.0180266
ENSRNOG00000014182	-0.660169	3.61336	35.2987	0.000203251	0.0183866
ENSRNOG00000003213	-0.631278	4.1285	35.1839	0.000205721	0.0184944
ENSRNOG00000069221	-0.656049	5.27579	34.9748	0.000210324	0.0185267
ENSRNOG00000023257	-1.10896	1.38217	34.8118	0.000214089	0.0185493
ENSRNOG00000012176	-0.667994	3.27611	34.6997	0.000216584	0.0185493
ENSRNOG00000019207	-0.746796	9.68814	33.7647	0.000239578	0.0197025
ENSRNOG00000006118	-0.603352	5.02004	33.4725	0.000247371	0.0201149
ENSRNOG00000005206	-0.608182	6.73046	32.9612	0.000261766	0.0208176
ENSRNOG00000010680	-0.66182	4.15718	32.7451	0.000268159	0.0210942
ENSRNOG00000028624	-0.731261	3.15021	32.329	0.000281021	0.0218683
ENSRNOG00000054809	-0.589076	4.75389	31.9253	0.000294198	0.0223395
ENSRNOG00000053285	-0.734248	5.25646	31.7884	0.000298841	0.0223395
ENSRNOG00000013624	-0.926811	1.34254	31.5838	0.000306063	0.0224871
ENSRNOG00000052296	-0.846179	8.30687	31.3312	0.000315013	0.0228619
ENSRNOG00000007830	-1.7017	2.14952	31.3007	0.000316201	0.0228619
ENSRNOG00000007528	-0.885127	4.79458	31.2018	0.000319784	0.0229136
ENSRNOG00000048951	-2.76467	1.49088	30.6998	0.000339784	0.023874
ENSRNOG00000010210	-0.628685	5.36534	30.508	0.000346909	0.024122
ENSRNOG00000050233	0.829113	2.31013	30.0763	0.000365246	0.0248196
ENSRNOG00000069024	-0.908037	3.1744	29.7449	0.000380083	0.0257071
ENSRNOG00000027145	-1.10762	0.743415	29.6172	0.000386355	0.0260098
ENSRNOG00000012671	-1.03814	1.88944	29.5245	0.000390424	0.026162
ENSRNOG00000017766	0.6172	5.18413	29.2161	0.000405317	0.026661
ENSRNOG00000003694	-0.666895	2.24659	28.1901	0.000460474	0.028367
ENSRNOG00000008992	-0.769473	1.99544	28.0651	0.000467822	0.028367
ENSRNOG00000007607	-0.690609	6.24638	28.0618	0.000467952	0.028367
ENSRNOG00000070648	0.84238	5.55821	28.0538	0.000468425	0.028367
ENSRNOG00000031669	-1.0489	0.689833	28.0286	0.000470366	0.028367
ENSRNOG00000001104	-0.693888	3.29666	27.007	0.000535815	0.0312401
ENSRNOG00000020514	-0.812688	2.6594	26.8491	0.000546991	0.0315452
ENSRNOG00000026271	-0.608583	4.18357	26.7372	0.000555043	0.0318797
ENSRNOG00000034269	-0.750314	3.28176	24.8889	0.000712291	0.0369524
ENSRNOG00000067274	-0.663555	2.92941	24.6996	0.000731302	0.0374024
ENSRNOG00000014143	-2.12593	-1.23172	24.4353	0.000745166	0.0375808
ENSRNOG00000069624	1.712	1.18717	24.0338	0.000803837	0.0391742
ENSRNOG00000005564	-0.676342	2.94194	23.728	0.000839194	0.0404883
ENSRNOG00000029556	-0.620979	2.20676	23.3957	0.000880533	0.041483
ENSRNOG00000015488	-0.647062	2.04654	23.3131	0.0008912	0.0417451
ENSRNOG00000009522	-0.703886	2.12651	23.2748	0.000896176	0.0417874
ENSRNOG00000064462	-0.766685	1.92851	22.9666	0.000937652	0.042948
ENSRNOG00000013042	-0.600537	4.88255	22.6574	0.000981452	0.044254
ENSRNOG00000006738	-0.612687	2.43927	22.5015	0.00100463	0.0447417
ENSRNOG00000014089	-0.861905	1.5953	21.8588	0.00110732	0.0472838
ENSRNOG00000051458	-0.688691	2.2504	21.6904	0.00113615	0.0482249
ENSRNOG00000049761	-0.760203	1.38272	21.4617	0.00117716	0.0491015
ENSRNOG00000005964	-0.719682	6.52429	21.196	0.00122658	0.049749
ENSRNOG00000006170	-0.803178	1.8853	20.6663	0.0013337	0.0521727
ENSRNOG00000067705	-0.885907	2.46173	20.6065	0.00134639	0.0524248
ENSRNOG00000043465	-0.601566	7.43316	20.5181	0.00136546	0.0528441
ENSRNOG00000013720	-0.86521	2.43719	20.3598	0.0014007	0.0536341
ENSRNOG00000008990	-0.88945	2.09271	20.1745	0.00144332	0.0541206
ENSRNOG00000012795	0.967215	4.05887	20.0845	0.00146445	0.0545201
ENSRNOG00000013090	-0.719805	2.93592	19.7988	0.00153449	0.0568037
ENSRNOG00000018268	-0.665338	3.71475	19.6805	0.00156463	0.0574784
ENSRNOG00000003491	-0.58529	7.17142	18.5889	0.00188034	0.0655931
ENSRNOG00000018094	-0.877143	1.28311	18.5893	0.00188069	0.0655931
ENSRNOG00000026653	1.47614	-0.255829	18.5814	0.00189624	0.0658896
ENSRNOG00000004378	-2.59977	1.19102	18.4371	0.00193336	0.0658896
ENSRNOG00000013177	-0.680502	2.24597	18.3698	0.00195292	0.0658896
ENSRNOG00000066359	0.883977	1.77217	18.2208	0.00200433	0.0665381
ENSRNOG00000060435	-0.716892	1.42566	17.8817	0.00212731	0.0690374
ENSRNOG00000065514	-0.765034	1.22229	17.7673	0.00217098	0.0696735
ENSRNOG00000002381	-0.684403	2.25531	17.7492	0.00217753	0.069729
ENSRNOG00000020009	-1.26745	2.8192	17.6449	0.00221829	0.0702604
ENSRNOG00000066876	-0.990876	1.98206	17.4584	0.00229371	0.0713961
ENSRNOG00000067502	0.671934	2.00251	17.2577	0.0023782	0.0730828
ENSRNOG00000052519	1.23967	-0.239842	17.1834	0.00242141	0.0737842
ENSRNOG00000069507	0.614376	2.70779	16.9841	0.00249953	0.0747484
ENSRNOG00000009696	-0.626273	3.43468	16.719	0.00262444	0.0772075
ENSRNOG00000010018	0.876538	0.694558	16.6921	0.00263904	0.0773273
ENSRNOG00000033615	0.636081	9.69148	16.6866	0.00264018	0.0773273
ENSRNOG00000032180	-0.801022	0.688856	16.4785	0.00274584	0.0792546
ENSRNOG00000055972	1.15561	1.76448	16.0876	0.00295467	0.081657
ENSRNOG00000042576	-0.622329	5.25994	15.9829	0.00301372	0.0824587
ENSRNOG00000067090	0.863414	3.36795	15.9279	0.00304565	0.0828624
ENSRNOG00000055293	-0.694629	4.41295	15.729	0.00316419	0.0840958
ENSRNOG00000062645	-0.825038	0.993024	15.6984	0.00318395	0.0840958
ENSRNOG00000016112	-0.782325	1.03632	15.5205	0.0032956	0.0862578
ENSRNOG00000009145	-0.695189	2.53636	15.4974	0.00330968	0.0863141
ENSRNOG00000062661	0.765419	1.03335	15.3862	0.00338324	0.0869786
ENSRNOG00000002881	-1.29741	2.64898	15.3534	0.00340415	0.0872065
ENSRNOG00000030151	-0.597663	3.19513	15.287	0.00344877	0.0877286
ENSRNOG00000016164	1.99108	2.46605	15.1399	0.00355065	0.0889137
ENSRNOG00000011154	-0.696844	3.738	15.1234	0.00356187	0.0890325
ENSRNOG00000000940	-0.676251	4.56071	15.1064	0.00357385	0.0890325
ENSRNOG00000008047	0.620272	1.79958	15.0825	0.00359123	0.0892853
ENSRNOG00000045729	2.7121	1.06163	15.0381	0.00363164	0.0897002
ENSRNOG00000046829	-0.922692	2.76963	14.8724	0.00374458	0.091398
ENSRNOG00000016408	-0.775902	1.61183	14.8495	0.00376212	0.0915175
ENSRNOG00000007539	-1.51072	-0.540277	14.6362	0.0039624	0.0949533
ENSRNOG00000062735	-1.45137	-1.03694	14.6571	0.00397461	0.0950884
ENSRNOG00000004332	-0.748231	2.29371	14.4814	0.00405243	0.0964718
ENSRNOG00000062245	0.838179	4.03743	14.372	0.00414395	0.0975307
ENSRNOG00000023828	-0.613876	1.86817	14.3357	0.00417516	0.0975307
ENSRNOG00000018692	1.02685	-0.0164786	14.3388	0.00418008	0.0975307

### Sheet: deg_env_R_FDR0.1_FC1.5
	logFC	logCPM	F	PValue	FDR
ENSRNOG00000008766	-1.12309	5.77104	173.132	3.27939e-07	0.00475708
ENSRNOG00000008015	-1.87575	3.04482	127.333	1.22641e-06	0.00889515
ENSRNOG00000003742	-0.768826	5.54944	104.246	2.85747e-06	0.0136392
ENSRNOG00000021265	-0.737128	5.17101	88.3405	5.70274e-06	0.0136392
ENSRNOG00000004378	-9.90453	1.1849	143.998	5.94282e-06	0.0136392
ENSRNOG00000027276	-0.667793	4.75549	85.1829	6.63022e-06	0.0136392
ENSRNOG00000029876	-1.00664	3.00486	84.1336	6.97941e-06	0.0136392
ENSRNOG00000024907	-0.917978	4.22854	77.9473	9.55565e-06	0.0136392
ENSRNOG00000002327	-0.825184	4.26405	77.9392	9.5596e-06	0.0136392
ENSRNOG00000065254	0.84426	4.84445	76.6161	1.02542e-05	0.0136392
ENSRNOG00000066876	-1.27908	1.98134	76.4635	1.03427e-05	0.0136392
ENSRNOG00000029386	1.42993	2.08153	74.0632	1.17815e-05	0.0139991
ENSRNOG00000005309	-0.679198	7.78362	70.1503	1.46886e-05	0.0139991
ENSRNOG00000008869	-0.603838	6.11196	69.6454	1.51254e-05	0.0139991
ENSRNOG00000015621	-0.752794	4.1852	68.448	1.62264e-05	0.0139991
ENSRNOG00000014248	-0.757082	3.84516	68.2629	1.64059e-05	0.0139991
ENSRNOG00000048951	-4.39761	1.57016	64.2555	2.18913e-05	0.0153544
ENSRNOG00000056716	-1.17827	3.30505	63.3153	2.22178e-05	0.0153544
ENSRNOG00000002863	-0.831855	7.21671	62.5768	2.32866e-05	0.0153544
ENSRNOG00000011460	-0.629005	5.88571	61.7379	2.458e-05	0.0155025
ENSRNOG00000067725	-0.787556	5.41914	57.9981	3.15346e-05	0.0177097
ENSRNOG00000047211	-0.597354	4.31341	57.2241	3.3262e-05	0.0177097
ENSRNOG00000008444	-0.690155	4.67501	56.9505	3.39e-05	0.0177097
ENSRNOG00000007830	-2.31749	2.30624	52.6124	4.63603e-05	0.0231898
ENSRNOG00000024272	-1.0253	2.32278	51.0325	5.22188e-05	0.024435
ENSRNOG00000003300	-1.24388	2.9084	49.0849	6.07651e-05	0.026322
ENSRNOG00000026271	-0.856763	4.19895	48.5999	6.3148e-05	0.026322
ENSRNOG00000034269	-0.652783	3.29354	48.5289	6.35095e-05	0.026322
ENSRNOG00000066523	1.39671	3.16439	47.654	6.81506e-05	0.0267187
ENSRNOG00000014891	-0.805891	2.7369	47.0847	7.13951e-05	0.0272541
ENSRNOG00000004676	-0.587596	5.02552	46.0966	7.74737e-05	0.0274106
ENSRNOG00000052840	-0.617717	5.98854	44.7551	8.67852e-05	0.029974
ENSRNOG00000045695	-0.644285	4.24026	43.2825	9.86334e-05	0.0311038
ENSRNOG00000002730	-0.91331	3.26431	41.6503	0.000114167	0.0316534
ENSRNOG00000012470	-0.657176	3.1153	41.078	0.000120312	0.0316534
ENSRNOG00000011387	-0.726605	4.1646	40.6916	0.000124682	0.0316534
ENSRNOG00000066694	-0.61667	6.49387	40.5936	0.000125821	0.0316534
ENSRNOG00000011044	-0.639037	5.43466	40.4554	0.000127452	0.0316534
ENSRNOG00000011154	-0.918552	3.62969	40.1116	0.000131626	0.0316534
ENSRNOG00000062454	-0.72219	3.97466	39.9944	0.000133082	0.0316534
ENSRNOG00000033942	-0.716506	7.75247	39.9488	0.000133653	0.0316534
ENSRNOG00000007934	-0.831615	7.21724	39.7819	0.000135776	0.0316534
ENSRNOG00000066055	7.19273	-1.42164	55.2813	0.000139608	0.0316534
ENSRNOG00000002750	-0.592911	3.93633	39.4854	0.000139654	0.0316534
ENSRNOG00000000795	1.16998	1.58242	38.5079	0.000153471	0.0340823
ENSRNOG00000000640	-1.6728	2.71042	37.6618	0.000166722	0.0360966
ENSRNOG00000004458	-0.88146	4.05166	36.6584	0.000184316	0.0377224
ENSRNOG00000006118	-0.65189	5.01413	36.5152	0.000187006	0.0377224
ENSRNOG00000002381	-1.332	2.08136	36.5057	0.000187234	0.0377224
ENSRNOG00000000886	-0.777707	4.36253	35.9412	0.000198308	0.0387968
ENSRNOG00000011070	-0.59289	3.7873	35.8304	0.00020059	0.0387968
ENSRNOG00000012058	-1.08201	1.4838	35.3121	0.000211757	0.0392433
ENSRNOG00000011151	-0.681785	5.83356	35.2197	0.00021372	0.0392433
ENSRNOG00000056659	-0.764467	3.62365	35.0877	0.000216703	0.0392937
ENSRNOG00000028097	-0.602358	4.64456	34.1519	0.000239316	0.0423356
ENSRNOG00000054426	-0.794178	3.39996	33.9538	0.000244476	0.0426709
ENSRNOG00000003929	-0.754422	5.30849	33.8547	0.000247095	0.0426709
ENSRNOG00000005479	-0.762095	9.07366	33.6435	0.000252812	0.0431446
ENSRNOG00000009491	-0.615346	3.98293	33.5036	0.000256693	0.0432975
ENSRNOG00000069024	-1.06018	3.20081	32.1862	0.000297009	0.0470685
ENSRNOG00000030597	-0.596346	4.7854	31.7903	0.000310595	0.0475591
ENSRNOG00000024114	-0.592621	3.46197	31.6705	0.000314869	0.047578
ENSRNOG00000069624	1.27999	0.903715	31.3782	0.000325821	0.0485028
ENSRNOG00000028879	-0.749656	4.28265	30.4445	0.000362893	0.0511081
ENSRNOG00000000277	-0.877027	1.58316	30.2078	0.000373277	0.0512226
ENSRNOG00000009253	-1.0833	2.64392	29.9504	0.000384789	0.0513383
ENSRNOG00000053240	-0.758057	4.72284	29.9285	0.000385762	0.0513383
ENSRNOG00000054080	-0.959641	2.18892	29.8062	0.000391495	0.0516275
ENSRNOG00000004828	-1.37448	1.12344	29.6673	0.000398309	0.0520529
ENSRNOG00000047218	-0.960799	2.22815	29.5451	0.000403954	0.0523193
ENSRNOG00000070648	0.963554	5.55101	28.6839	0.000448604	0.0533464
ENSRNOG00000006170	-0.771593	1.87868	28.1883	0.000477162	0.0555233
ENSRNOG00000016166	1.07463	2.02944	27.4675	0.000522612	0.0573478
ENSRNOG00000046829	-1.32402	2.72539	27.39	0.00052778	0.0573478
ENSRNOG00000012671	-1.13669	1.82904	26.9721	0.000557	0.0598507
ENSRNOG00000022844	-0.973104	1.73173	26.161	0.000619404	0.0648378
ENSRNOG00000067970	-0.911097	2.87384	26.1368	0.000621292	0.0648378
ENSRNOG00000015488	-0.840689	1.95162	25.8915	0.000641966	0.0660451
ENSRNOG00000009341	-0.587291	5.59385	25.7728	0.000652127	0.066618
ENSRNOG00000004332	-0.790457	2.22714	25.4593	0.000680319	0.0676408
ENSRNOG00000063992	-0.600493	3.91884	25.2993	0.000695179	0.0686005
ENSRNOG00000002959	-0.778841	1.46718	25.0397	0.000720431	0.0702324
ENSRNOG00000011696	-0.646419	3.24859	24.9524	0.00072893	0.0704924
ENSRNOG00000000940	-0.881935	4.48462	24.5344	0.000772273	0.0732195
ENSRNOG00000050233	0.820787	2.17419	23.5751	0.000884423	0.081199
ENSRNOG00000010610	0.838337	2.48828	23.3395	0.00091491	0.082948
ENSRNOG00000017890	0.643044	3.6124	23.2852	0.000922082	0.083079
ENSRNOG00000055293	-0.947002	4.25823	22.9231	0.000971978	0.0858478
ENSRNOG00000010524	0.594652	4.85488	22.7835	0.0009921	0.0860298
ENSRNOG00000010065	-0.930736	3.09563	22.7526	0.000996659	0.0860298
ENSRNOG00000055562	0.646454	5.43946	22.5594	0.00102548	0.0875036
ENSRNOG00000020009	-1.42901	2.87674	22.3062	0.00106493	0.0903386
ENSRNOG00000016289	-0.647762	2.60972	21.6068	0.00118374	0.0986862
ENSRNOG00000005359	-0.601972	4.12854	21.4992	0.00120337	0.0991822

### Sheet: shared-DEGs_ISO-ENR
Ensembl_gene_ID	name	description	logFC_left	logCPM_left	F_left	PValue_left	FDR_left	logFC_right	logCPM_right	F_right	PValue_right	FDR_right
ENSRNOG00000004378	Abca5	ATP binding cassette subfamily A member 5 [Source:RGD Symbol;Acc:628661]	-2.59977	1.19102	18.4371	0.00193336	0.0658896	-9.90453	1.1849	143.998	5.94282e-06	0.0136392
ENSRNOG00000011154	Adgrf5	adhesion G protein-coupled receptor F5 [Source:RGD Symbol;Acc:621679]	-0.696844	3.738	15.1234	0.00356187	0.0890325	-0.918552	3.62969	40.1116	0.000131626	0.0316534
ENSRNOG00000034269	Ago3	argonaute RISC catalytic component 3 [Source:RGD Symbol;Acc:1309163]	-0.750314	3.28176	24.8889	0.000712291	0.0369524	-0.652783	3.29354	48.5289	6.35095e-05	0.026322
ENSRNOG00000030597	Ankrd52	ankyrin repeat domain 52 [Source:RGD Symbol;Acc:1307124]	-0.69514	4.77853	94.5003	3.98641e-06	0.00287484	-0.596346	4.7854	31.7903	0.000310595	0.0475591
ENSRNOG00000007830	Apold1	apolipoprotein L domain containing 1 [Source:RGD Symbol;Acc:1303123]	-1.7017	2.14952	31.3007	0.000316201	0.0228619	-2.31749	2.30624	52.6124	4.63603e-05	0.0231898
ENSRNOG00000011460	Arfgef3	ARFGEF family member 3 [Source:RGD Symbol;Acc:1309903]	-0.588446	5.94876	50.9433	4.97915e-05	0.00937731	-0.629005	5.88571	61.7379	2.458e-05	0.0155025
ENSRNOG00000006170	Bach2	BTB domain and CNC homolog 2 [Source:RGD Symbol;Acc:1562865]	-0.803178	1.8853	20.6663	0.0013337	0.0521727	-0.771593	1.87868	28.1883	0.000477162	0.0555233
ENSRNOG00000002381	Bmp3	bone morphogenetic protein 3 [Source:RGD Symbol;Acc:2212]	-0.684403	2.25531	17.7492	0.00217753	0.069729	-1.332	2.08136	36.5057	0.000187234	0.0377224
ENSRNOG00000003300	Btg2	BTG anti-proliferation factor 2 [Source:RGD Symbol;Acc:2225]	-1.2241	2.91734	42.5606	0.000100235	0.0130703	-1.24388	2.9084	49.0849	6.07651e-05	0.026322
ENSRNOG00000002863	Cacna1e	calcium voltage-gated channel subunit alpha1 E [Source:RGD Symbol;Acc:2246]	-0.89141	7.26169	123.154	1.29307e-06	0.0022603	-0.831855	7.21671	62.5768	2.32866e-05	0.0153544
ENSRNOG00000000886	Caln1	calneuron 1 [Source:RGD Symbol;Acc:1305843]	-0.727518	4.47379	71.0123	1.30785e-05	0.00473247	-0.777707	4.36253	35.9412	0.000198308	0.0387968
ENSRNOG00000008444	Cbl	Cbl proto-oncogene [Source:RGD Symbol;Acc:1561386]	-0.714183	4.64821	81.6548	7.34644e-06	0.00361103	-0.690155	4.67501	56.9505	3.39e-05	0.0177097
ENSRNOG00000050233	Cchcr1	coiled-coil alpha-helical rod protein 1 [Source:RGD Symbol;Acc:1302992]	0.829113	2.31013	30.0763	0.000365246	0.0248196	0.820787	2.17419	23.5751	0.000884423	0.081199
ENSRNOG00000003742	Cdkl5	cyclin-dependent kinase-like 5 [Source:RGD Symbol;Acc:2324133]	-0.840464	5.58477	103.242	2.74325e-06	0.00264705	-0.768826	5.54944	104.246	2.85747e-06	0.0136392
ENSRNOG00000021265	Cds2	CDP-diacylglycerol synthase 2 [Source:RGD Symbol;Acc:621186]	-0.661508	5.23543	50.2474	5.25631e-05	0.00975382	-0.737128	5.17101	88.3405	5.70274e-06	0.0136392
ENSRNOG00000011044	Clmn	calmin [Source:RGD Symbol;Acc:1306741]	-0.723866	5.49559	65.7507	1.79114e-05	0.00538412	-0.639037	5.43466	40.4554	0.000127452	0.0316534
ENSRNOG00000005359	Csrnp3	cysteine and serine rich nuclear protein 3 [Source:RGD Symbol;Acc:1306214]	-0.780941	4.12353	56.369	3.33213e-05	0.00720105	-0.601972	4.12854	21.4992	0.00120337	0.0991822
ENSRNOG00000010065	Dgkh	diacylglycerol kinase, eta [Source:RGD Symbol;Acc:1561955]	-1.41405	3.1306	84.797	6.2781e-06	0.00349497	-0.930736	3.09563	22.7526	0.000996659	0.0860298
ENSRNOG00000004332	Egfr	epidermal growth factor receptor [Source:RGD Symbol;Acc:2543]	-0.748231	2.29371	14.4814	0.00405243	0.0964718	-0.790457	2.22714	25.4593	0.000680319	0.0676408
ENSRNOG00000000640	Egr2	early growth response 2 [Source:RGD Symbol;Acc:621608]	-1.45525	2.85569	60.9478	2.43571e-05	0.00630377	-1.6728	2.71042	37.6618	0.000166722	0.0360966
ENSRNOG00000007934	Elfn2	extracellular leucine-rich repeat and fibronectin type III domain containing 2 [Source:RGD Symbol;Acc:1559693]	-0.916557	7.31687	61.9052	2.2869e-05	0.00612973	-0.831615	7.21724	39.7819	0.000135776	0.0316534
ENSRNOG00000014248	Erbb4	erb-b2 receptor tyrosine kinase 4 [Source:RGD Symbol;Acc:620486]	-1.03022	3.94044	43.1337	9.52079e-05	0.0128106	-0.757082	3.84516	68.2629	1.64059e-05	0.0139991
ENSRNOG00000000940	Flt1	Fms related receptor tyrosine kinase 1 [Source:RGD Symbol;Acc:2621]	-0.676251	4.56071	15.1064	0.00357385	0.0890325	-0.881935	4.48462	24.5344	0.000772273	0.0732195
ENSRNOG00000008015	Fos	Fos proto-oncogene, AP-1 transcription factor subunit [Source:RGD Symbol;Acc:2626]	-1.83467	3.07525	170.218	3.18544e-07	0.0022603	-1.87575	3.04482	127.333	1.22641e-06	0.00889515
ENSRNOG00000047211	Fzd3	frizzled class receptor 3 [Source:RGD Symbol;Acc:628814]	-0.655735	4.32378	40.2132	0.000124487	0.0137717	-0.597354	4.31341	57.2241	3.3262e-05	0.0177097
ENSRNOG00000002327	Gabrb1	gamma-aminobutyric acid type A receptor subunit beta1 [Source:RGD Symbol;Acc:2649]	-0.838832	4.37642	48.4277	6.07504e-05	0.0102325	-0.825184	4.26405	77.9392	9.5596e-06	0.0136392
ENSRNOG00000012671	Gan	gigaxonin [Source:RGD Symbol;Acc:1307766]	-1.03814	1.88944	29.5245	0.000390424	0.026162	-1.13669	1.82904	26.9721	0.000557	0.0598507
ENSRNOG00000033942	Grin2a	glutamate ionotropic receptor NMDA type subunit 2A [Source:RGD Symbol;Acc:2737]	-0.931559	7.75951	115.982	1.67183e-06	0.0022603	-0.716506	7.75247	39.9488	0.000133653	0.0316534
ENSRNOG00000008766	Grin2b	glutamate ionotropic receptor NMDA type subunit 2B [Source:RGD Symbol;Acc:2738]	-1.4113	5.83523	300.623	2.58633e-08	0.000374345	-1.12309	5.77104	173.132	3.27939e-07	0.00475708
ENSRNOG00000029876	Gucy1a2	guanylate cyclase 1 soluble subunit alpha 2 [Source:RGD Symbol;Acc:621655]	-1.06613	2.95529	56.5005	3.30153e-05	0.00720105	-1.00664	3.00486	84.1336	6.97941e-06	0.0136392
ENSRNOG00000009341	Hivep3	HIVEP zinc finger 3 [Source:RGD Symbol;Acc:1311252]	-0.68091	5.66673	60.8138	2.45711e-05	0.00630377	-0.587291	5.59385	25.7728	0.000652127	0.066618
ENSRNOG00000009253	Igsf9b	immunoglobulin superfamily, member 9B [Source:RGD Symbol;Acc:1564717]	-1.36767	2.78991	115.253	1.71779e-06	0.0022603	-1.0833	2.64392	29.9504	0.000384789	0.0513383
ENSRNOG00000024272	Ino80d	INO80 complex subunit D [Source:RGD Symbol;Acc:1304808]	-1.17458	2.27181	74.9616	1.04711e-05	0.00420995	-1.0253	2.32278	51.0325	5.22188e-05	0.024435
ENSRNOG00000067725	Junb	JunB proto-oncogene, AP-1 transcription factor subunit [Source:RGD Symbol;Acc:2944]	-0.744718	5.4788	73.2052	1.15425e-05	0.00432458	-0.787556	5.41914	57.9981	3.15346e-05	0.0177097
ENSRNOG00000046829	Kdr	kinase insert domain receptor [Source:RGD Symbol;Acc:2965]	-0.922692	2.76963	14.8724	0.00374458	0.091398	-1.32402	2.72539	27.39	0.00052778	0.0573478
ENSRNOG00000006118	Klf10	KLF transcription factor 10 [Source:RGD Symbol;Acc:621652]	-0.603352	5.02004	33.4725	0.000247371	0.0201149	-0.65189	5.01413	36.5152	0.000187006	0.0377224
ENSRNOG00000056659	Mecp2	methyl CpG binding protein 2 [Source:RGD Symbol;Acc:3075]	-0.836288	3.69528	85.2008	6.15448e-06	0.00349497	-0.764467	3.62365	35.0877	0.000216703	0.0392937
ENSRNOG00000066694	Mrtfb	myocardin related transcription factor B [Source:RGD Symbol;Acc:1560833]	-0.655168	6.57564	67.6052	1.59924e-05	0.00538412	-0.61667	6.49387	40.5936	0.000125821	0.0316534
ENSRNOG00000053240	Mtcl2	microtubule crosslinking factor 2 [Source:RGD Symbol;Acc:1563627]	-0.953367	4.78195	84.8324	6.26652e-06	0.00349497	-0.758057	4.72284	29.9285	0.000385762	0.0513383
ENSRNOG00000020009	Npas4	neuronal PAS domain protein 4 [Source:RGD Symbol;Acc:628866]	-1.26745	2.8192	17.6449	0.00221829	0.0702604	-1.42901	2.87674	22.3062	0.00106493	0.0903386
ENSRNOG00000015621	Nsd3	nuclear receptor binding SET domain protein 3 [Source:RGD Symbol;Acc:1308980]	-0.754502	4.22747	76.5532	9.59882e-06	0.00400402	-0.752794	4.1852	68.448	1.62264e-05	0.0139991
ENSRNOG00000022844	Pdzrn4	PDZ domain containing RING finger 4 [Source:RGD Symbol;Acc:1308860]	-1.11061	1.70454	38.2288	0.000150829	0.0152664	-0.973104	1.73173	26.161	0.000619404	0.0648378
ENSRNOG00000009491	Phc3	polyhomeotic homolog 3 [Source:RGD Symbol;Acc:1307998]	-0.731843	3.97468	81.0477	7.57807e-06	0.00361103	-0.615346	3.98293	33.5036	0.000256693	0.0432975
ENSRNOG00000008869	Ppp1r9a	protein phosphatase 1, regulatory subunit 9A [Source:RGD Symbol;Acc:632280]	-0.624687	6.16915	99.2366	3.24337e-06	0.00276145	-0.603838	6.11196	69.6454	1.51254e-05	0.0139991
ENSRNOG00000014891	Ptar1	protein prenyltransferase alpha subunit repeat containing 1 [Source:RGD Symbol;Acc:708369]	-0.930771	2.58663	58.6416	2.84467e-05	0.0068623	-0.805891	2.7369	47.0847	7.13951e-05	0.0272541
ENSRNOG00000055293	Ptprb	protein tyrosine phosphatase, receptor type, B [Source:RGD Symbol;Acc:1305922]	-0.694629	4.41295	15.729	0.00316419	0.0840958	-0.947002	4.25823	22.9231	0.000971978	0.0858478
ENSRNOG00000002750	Rc3h1	ring finger and CCCH-type domains 1 [Source:RGD Symbol;Acc:1563512]	-0.66162	3.98374	55.6208	3.51473e-05	0.00720105	-0.592911	3.93633	39.4854	0.000139654	0.0316534
ENSRNOG00000048951	RT1-CE15	RT1 class I, locus CE15 [Source:RGD Symbol;Acc:1359630]	-2.76467	1.49088	30.6998	0.000339784	0.023874	-4.39761	1.57016	64.2555	2.18913e-05	0.0153544
ENSRNOG00000065254	RT1-CE16	RT1 class I, locus CE16 [Source:RGD Symbol;Acc:1359403]	0.770349	4.8423	48.0569	6.26046e-05	0.0102325	0.84426	4.84445	76.6161	1.02542e-05	0.0136392
ENSRNOG00000029386	RT1-N1	RT1 class Ib, locus N1 [Source:RGD Symbol;Acc:3498]	1.45083	2.21205	103.339	2.73346e-06	0.00264705	1.42993	2.08153	74.0632	1.17815e-05	0.0139991
ENSRNOG00000000795	RT1-N3	RT1 class Ib, locus N3 [Source:RGD Symbol;Acc:1598370]	1.02376	1.60952	49.6415	5.51532e-05	0.00979014	1.16998	1.58242	38.5079	0.000153471	0.0340823
ENSRNOG00000005309	Scn8a	sodium voltage-gated channel alpha subunit 8 [Source:RGD Symbol;Acc:3638]	-0.719669	7.84605	116.196	1.65871e-06	0.0022603	-0.679198	7.78362	70.1503	1.46886e-05	0.0139991
ENSRNOG00000005479	Slc1a2	solute carrier family 1 member 2 [Source:RGD Symbol;Acc:3697]	-0.836272	9.12579	86.1552	5.8745e-06	0.00349497	-0.762095	9.07366	33.6435	0.000252812	0.0431446
ENSRNOG00000028879	Slc4a8	solute carrier family 4 member 8 [Source:RGD Symbol;Acc:735164]	-0.834331	4.39524	73.6678	1.12472e-05	0.00432458	-0.749656	4.28265	30.4445	0.000362893	0.0511081
ENSRNOG00000028097	Slc7a14	solute carrier family 7, member 14 [Source:RGD Symbol;Acc:1594375]	-0.623179	4.69969	76.393	9.68223e-06	0.00400402	-0.602358	4.64456	34.1519	0.000239316	0.0423356
ENSRNOG00000004458	Ston2	stonin 2 [Source:RGD Symbol;Acc:1311502]	-0.795732	4.16205	78.3837	8.70486e-06	0.00393732	-0.88146	4.05166	36.6584	0.000184316	0.0377224
ENSRNOG00000052840	Tanc2	tetratricopeptide repeat, ankyrin repeat and coiled-coil containing 2 [Source:RGD Symbol;Acc:1309285]	-0.713545	6.02772	129.775	1.03254e-06	0.0022603	-0.617717	5.98854	44.7551	8.67852e-05	0.029974
ENSRNOG00000015488	Tead1	TEA domain transcription factor 1 [Source:RGD Symbol;Acc:1549742]	-0.647062	2.04654	23.3131	0.0008912	0.0417451	-0.840689	1.95162	25.8915	0.000641966	0.0660451
ENSRNOG00000011387	Tet3	tet methylcytosine dioxygenase 3 [Source:RGD Symbol;Acc:1590584]	-0.863174	4.30048	106.496	2.40488e-06	0.00264705	-0.726605	4.1646	40.6916	0.000124682	0.0316534
ENSRNOG00000026271	Tmem245	transmembrane protein 245 [Source:RGD Symbol;Acc:1308958]	-0.608583	4.18357	26.7372	0.000555043	0.0318797	-0.856763	4.19895	48.5999	6.3148e-05	0.026322
ENSRNOG00000024907	Tnrc6b	trinucleotide repeat containing adaptor 6B [Source:RGD Symbol;Acc:621428]	-1.1214	4.26846	127.152	1.12735e-06	0.0022603	-0.917978	4.22854	77.9473	9.55565e-06	0.0136392
ENSRNOG00000027276	Xkr4	XK related 4 [Source:RGD Symbol;Acc:1549780]	-0.648303	4.78368	41.8071	0.000107329	0.0131651	-0.667793	4.75549	85.1829	6.63022e-06	0.0136392
ENSRNOG00000056716	Zbtb20	zinc finger and BTB domain containing 20 [Source:RGD Symbol;Acc:1560387]	-1.57152	3.39629	119.266	1.48376e-06	0.0022603	-1.17827	3.30505	63.3153	2.22178e-05	0.0153544
ENSRNOG00000054426	Zfp704	zinc finger protein 704 [Source:RGD Symbol;Acc:1563869]	-1.00052	3.44041	83.4937	6.69653e-06	0.00358984	-0.794178	3.39996	33.9538	0.000244476	0.0426709
ENSRNOG00000066523	ENSRNOG00000066523	None	1.33033	3.23229	40.8687	0.000117059	0.0134424	1.39671	3.16439	47.654	6.81506e-05	0.0267187
ENSRNOG00000066876	ENSRNOG00000066876	None	-0.990876	1.98206	17.4584	0.00229371	0.0713961	-1.27908	1.98134	76.4635	1.03427e-05	0.0136392
ENSRNOG00000067970	ENSRNOG00000067970	None	-1.0337	2.91413	46.186	7.30923e-05	0.0111362	-0.911097	2.87384	26.1368	0.000621292	0.0648378
ENSRNOG00000069024	ENSRNOG00000069024	None	-0.908037	3.1744	29.7449	0.000380083	0.0257071	-1.06018	3.20081	32.1862	0.000297009	0.0470685
ENSRNOG00000069624	ENSRNOG00000069624	None	1.712	1.18717	24.0338	0.000803837	0.0391742	1.27999	0.903715	31.3782	0.000325821	0.0485028
ENSRNOG00000070648	ENSRNOG00000070648	None	0.84238	5.55821	28.0538	0.000468425	0.028367	0.963554	5.55101	28.6839	0.000448604	0.0533464
